# Loss of TP53 mediates suppression of Macrophage Effector Function via Extracellular Vesicles and PDL1 towards Resistance against Chemoimmunotherapy in B-cell malignancies

**DOI:** 10.1101/2020.06.11.145268

**Authors:** Elena Izquierdo, Daniela Vorholt, Benedict Sackey, Janica L. Nolte, Stuart Blakemore, Jan Schmitz, Verena Barbarino, Nadine Nickel, Daniel Bachurski, Ludmila Lobastova, Milos Nikolic, Michael Michalik, Reinhild Brinker, Olaf Merkel, René Neuhaus, Maximilian Koch, Gero Knittel, Lukas Frenzel, Hans Christian Reinhardt, Martin Peifer, Rocio Rebollido-Rios, Heiko Bruns, Marcus Krüger, Michael Hallek, Christian Pallasch

## Abstract

Chemoimmunotherapy (CIT) is the standard of care in B-cell malignancies. It is relying on synergistic effects of alkylating chemotherapy and monoclonal antibodies via secretory crosstalk with effector macrophages. Here, we observed that loss of p53 function mediates resistance to CIT by suppressing macrophage phagocytic function.

Loss of p53 leads to an upregulation of PDL1 and an increased formation of extracellular vesicles (EVs). EVs directly inhibit macrophage phagocytosis by PDL1 surface expression. Suppression of phagocytic function by lymphoma cell-derived EVs could be abrogated by pre-incubation of EVs with anti-PDL1 antibodies, CRISPR-KO of *PDL1* and abrogation of EV formation by *RAB27A*-KO in lymphoma cells. Immune checkpoint inhibition represents a viable strategy to overcome EV-mediated resistance to chemoimmunotherapy in lymphoma.

**Significance:** Loss of *TP53* mediates cell autonomous resistance to genotoxic chemotherapy, moreover non-cell autonomous effects may cause therapy resistance mediated by the tumor microenvironment. We identify a *TP53*-dependent mechanism that mediates resistance to synergistic chemoimmunotherapy by increasing formation of EVs and expression of the PDL1 immune checkpoint. PDL1 on EVs is directly responsible for macrophage suppression, preventing the exertion of the essential effector function of antibody-dependent cellular phagocytosis. This novel mechanism of resistance is in turn targetable by PDL1 checkpoint inhibition. Enhanced EV-release and immune checkpoint expression in lymphoma are novel mechanisms of macrophage modulation in the lymphoma microenvironment. We provide a novel principle of resistance to chemoimmunotherapy (CIT) representing of immediate relevance to treatment of refractory B-cell lymphoma.

**Highlights:**

- Loss of *TP53* in B-cell lymphoma induces resistance towards chemoimmunotherapy (CIT) by inhibition of macrophage effector function through PDL1 upregulation
- Loss of *TP53* increases formation of extracellular vesicles (EVs) carrying PDL1
- EVs inhibit antibody-mediated cellular phagocytosis (ADCP), a key macrophage effector function in CIT
- Targeting PDL1 on EVs with immune checkpoint inhibitors overcomes *TP53*-mediated resistance to CIT
