## Supplemental Table 2.2 for "Loss of TP53 mediates suppression of Macrophage Effector Function via Extracellular Vesicles and PDL1 towards Resistance against Chemoimmunotherapy in B-cell malignancies"

### Sheet: shCTRL-DMSO vs shTP53-DMSO
ID	Description	GeneRatio	BgRatio	pvalue	p.adjust	qvalue	geneID	Count
GO:0015629	actin cytoskeleton	11/93	432/18678	9.90168e-06	0.00270316	0.00231387	AHNAK/ANXA1/CAPG/DBN1/FER/FLNA/GBP2/PTPN12/SNX9/SPTBN1/TPM3	11
GO:0031252	cell leading edge	9/93	384/18678	0.000125507	0.0100254	0.00858162	CAPG/DOCK8/FER/HIP1R/PKN2/PSTPIP1/RASGRP2/SNX9/SPTBN1	9
GO:0005925	focal adhesion	9/93	397/18678	0.000161153	0.0100254	0.00858162	AHNAK/ANXA1/CD46/CD9/CSRP1/FLNA/HSPB1/MCAM/PTPN12	9
GO:0005924	cell-substrate adherens junction	9/93	399/18678	0.000167323	0.0100254	0.00858162	AHNAK/ANXA1/CD46/CD9/CSRP1/FLNA/HSPB1/MCAM/PTPN12	9
GO:0030055	cell-substrate junction	9/93	404/18678	0.000183616	0.0100254	0.00858162	AHNAK/ANXA1/CD46/CD9/CSRP1/FLNA/HSPB1/MCAM/PTPN12	9
GO:0098552	side of membrane	8/93	359/18678	0.000423919	0.0192883	0.0165105	ANXA1/ATP6AP2/CD9/FCER2/FER/HIP1/MCAM/SNX9	8
GO:0030863	cortical cytoskeleton	4/93	81/18678	0.000714976	0.0269477	0.0230668	DBN1/FLNA/SNX9/SPTBN1	4
GO:0005912	adherens junction	9/93	496/18678	0.000814674	0.0269477	0.0230668	AHNAK/ANXA1/CD46/CD9/CSRP1/FLNA/HSPB1/MCAM/PTPN12	9
GO:0099568	cytoplasmic region	8/93	402/18678	0.000888384	0.0269477	0.0230668	DBN1/FER/FLNA/HIP1R/HSPB1/SNX9/SPTBN1/TUBB4A	8
GO:0019897	extrinsic component of plasma membrane	4/93	102/18678	0.00168687	0.0458124	0.0392148	ANXA1/FER/HIP1/SNX9	4
GO:0030897	HOPS complex	2/93	13/18678	0.00184592	0.0458124	0.0392148	UVRAG/VPS33A	2
GO:0030136	clathrin-coated vesicle	5/93	182/18678	0.00216331	0.0482343	0.0412879	CD9/HIP1/HIP1R/SNX9/VPS33A	5
GO:0031234	extrinsic component of cytoplasmic side of plasma membrane	3/93	54/18678	0.00246671	0.0482343	0.0412879	FER/HIP1/SNX9	3
GO:0030027	lamellipodium	5/93	191/18678	0.00266629	0.0482343	0.0412879	CAPG/DOCK8/FER/PKN2/PSTPIP1	5
GO:0044449	contractile fiber part	5/93	192/18678	0.00272699	0.0482343	0.0412879	AHNAK/FLNA/HSPB1/SPTBN1/TPM3	5
GO:0030016	myofibril	5/93	197/18678	0.0030456	0.0482343	0.0412879	AHNAK/FLNA/HSPB1/SPTBN1/TPM3	5
GO:0016607	nuclear speck	7/93	386/18678	0.00315065	0.0482343	0.0412879	CDC34/CKAP4/IL16/LMNA/PYHIN1/RNF113A/TAF5L	7
GO:0009897	external side of plasma membrane	5/93	199/18678	0.00318028	0.0482343	0.0412879	ANXA1/ATP6AP2/CD9/FCER2/MCAM	5
GO:0034399	nuclear periphery	4/93	126/18678	0.00362959	0.0509462	0.0436093	CEBPB/DCAF7/KAT8/LMNA	4
GO:0044448	cell cortex part	4/93	128/18678	0.00383952	0.0509462	0.0436093	DBN1/FLNA/SNX9/SPTBN1	4
GO:0043292	contractile fiber	5/93	209/18678	0.00391894	0.0509462	0.0436093	AHNAK/FLNA/HSPB1/SPTBN1/TPM3	5
GO:0005811	lipid droplet	3/93	70/18678	0.00514096	0.0637947	0.0546073	ACSL4/CKAP4/NSDHL	3
GO:0005938	cell cortex	5/93	229/18678	0.0057525	0.0682797	0.0584465	DBN1/FER/FLNA/SNX9/SPTBN1	5
GO:0031256	leading edge membrane	4/93	153/18678	0.00719158	0.0818042	0.0700233	DOCK8/HIP1R/RASGRP2/SPTBN1	4

### Sheet: shCTRL-Mafo vs shTP53-Mafo
ID	Description	GeneRatio	BgRatio	pvalue	p.adjust	qvalue	geneID	Count
GO:0015629	actin cytoskeleton	12/98	432/18678	2.71135e-06	0.000715796	0.000610767	ADD2/AHNAK/ANXA1/CAPG/DBN1/FER/GBP2/ROR1/SPECC1L/SPTAN1/SPTBN1/ZYX	12
GO:0005925	focal adhesion	9/98	397/18678	0.000240248	0.0180366	0.0153901	AHNAK/ANXA1/ANXA6/CD46/CD81/FHL1/HSPB1/MCAM/ZYX	9
GO:0005924	cell-substrate adherens junction	9/98	399/18678	0.000249328	0.0180366	0.0153901	AHNAK/ANXA1/ANXA6/CD46/CD81/FHL1/HSPB1/MCAM/ZYX	9
GO:0030055	cell-substrate junction	9/98	404/18678	0.000273282	0.0180366	0.0153901	AHNAK/ANXA1/ANXA6/CD46/CD81/FHL1/HSPB1/MCAM/ZYX	9
GO:0005811	lipid droplet	4/98	70/18678	0.000501131	0.0264597	0.0225773	ACSL4/BCAP31/CKAP4/NSDHL	4
GO:0005912	adherens junction	9/98	496/18678	0.00118653	0.0522072	0.0445468	AHNAK/ANXA1/ANXA6/CD46/CD81/FHL1/HSPB1/MCAM/ZYX	9
GO:0034362	low-density lipoprotein particle	2/98	14/18678	0.00237985	0.0897545	0.0765848	LDLR/SELENOS	2
GO:0098552	side of membrane	7/98	359/18678	0.0028325	0.0934725	0.0797573	ANXA1/BCAP31/FER/G6PD/INSR/LDLR/MCAM	7
